# Loss of age-accumulated *crh-1* circRNAs ameliorate amyloid β-induced toxicity in a *C. elegans* model for Alzheimer’s disease

**DOI:** 10.1101/2024.04.09.588761

**Authors:** Hussam Alshareef, Thomas Ballinger, Everett Rojas, Alexander M. van der Linden

## Abstract

Circular RNAs (circRNAs) are non-coding RNAs mostly derived from exons of protein-coding genes via a back-splicing process. The expression of hundreds of circRNAs accumulates during healthy aging and is associated with Alzheimer’s disease (AD), characterized by the accumulation of amyloid-beta (Aβ) proteins. In *C. elegans*, many circRNAs were previously found to accumulate during aging, with loss of age-accumulated circRNAs derived from the CREB gene (circ-*crh-1*) to increase mean lifespan. Here, we used *C. elegans* to study the effects of age-accumulated circRNAs on the age-related onset of Aβ-toxicity. We found that circ-*crh-1* mutations delayed Aβ-induced muscle paralysis and lifespan phenotypes in a transgenic *C. elegans* strain expressing a full-length human Aβ-peptide (Aβ_1-42_) selectively in muscle cells (GMC101). The delayed Aβ phenotypic defects were associated with inhibiting the deposition of Aβ aggregates, and thus, genetic removal of circ-*crh-1* provides protection against Aβ-induced toxicity. Consistent with a detrimental role for age-accumulated circRNAs in AD, circ-*crh-1* expression level is elevated after induction of Aβ during aging, whereas linear *crh-1* mRNA expression remains unchanged. Finally, we show that a circ-*crh-1* upregulated collagen gene, *col-49*, promotes Aβ-induced paralysis. Taken together, our results show that the loss of an age-accumulated circRNA exerts a protective role on Aβ-induced toxicity, demonstrating the utility of *C. elegans* for studying circRNAs in AD and its relationship to aging.
