## Supplemental Table 1 for "Loss of age-accumulated *crh-1* circRNAs ameliorate amyloid β-induced toxicity in a *C. elegans* model for Alzheimer’s disease"

### Sheet: Strains
Table S1
Strains used in this study
Name	Genotype	Source
N2	wild-type Bristol variety, C. elegans	CGC
GMC101	dvIs100[unc-54p::A-beta-1-42::unc-54 3'-UTR, mtl-2p::GFP]	CGC
VDL786	crh-1(syb385)	VDL lab
VDL1114	crh-1(syb2657)	VDL lab
VDL1300	crh-1(syb385); dvIs100[unc-54p::A-beta-1-42::unc-54 3'-UTR, mtl-2p::GFP]	VDL lab
VDL1301	crh-1(syb2657); dvIs100[unc-54p::A-beta-1-42::unc-54 3'-UTR, mtl-2p::GFP]	VDL lab
VDL1104	crh-1(syb385); Ex[rab-3p::circ-crh-1::unc-54 3'-UTR, unc-122p::RFP]	VDL lab
VDL975	crh-1(syb385); Ex[pie-1p::circ-crh-1::unc-54 3'-UTR, unc-122p::RFP]	VDL lab
VDL1306	crh-1(sy385); Ex[rab-3p::circ-crh-1::unc-54 3'-UTR, unc-122p::RFP]; dvIs100[unc-54p::A-beta-1-42::unc-54 3'-UTR, mtl-2p::GFP]	This study
VDL1307	crh-1(sy385); Ex[pie-1p::circ-crh-1::unc-54 3'-UTR, unc-122p::RFP]; dvIs100[unc-54p::A-beta-1-42::unc-54 3'-UTR, mtl-2p::GFP]	This study
VD12	crh-1(sy385); Ex[myo-3p::circ-crh-1::unc-54 3'-UTR, unc-122p::RFP]; dvIs100[unc-54p::A-beta-1-42::unc-54 3'-UTR, mtl-2p::GFP]	SunyBiotech
VD10	col-49(syb8747)	SunyBiotech
VDL1308	col-49(syb8747); dvIs100[unc-54p::A-beta-1-42::unc-54 3'-UTR, mtl-2p::GFP]	This study
