## Supplemental Table 2 for "Loss of age-accumulated *crh-1* circRNAs ameliorate amyloid β-induced toxicity in a *C. elegans* model for Alzheimer’s disease"

### Sheet: primers
Table S2
Primers used in this study
RT-qPCR primers
RNA type	Name	5'-primer	3'-primer
circular	cel_circ_0000439	GCTTCACAGCCCAAAGTCAG	CATTGCTGGATGGCAGAATC
linear	crh-1	GCCGTCCAGTGTAGATGCTT	CATTGCTGGATGGCAGAATC
linear	col-49	CGTAATTGGAAGTGTCTCG	AGTCTTCCAACTCATCACGA
linear	col-110	GGAAAGACAGTTTGTGGAATG	GGTTCCTGTGGTTTCATCTTC
linear	col-124	GACTTTCTCCACCATTGCA	GTGCCATCATAAGATCTGGG
linear	col-158	GATCTGTGGACTCAAATGCTT	TACCAGAGCTGCAAGAGC
linear	col-178	ACGAGCTTCTTTTCTGCAA	AGTTTCTCCAATACCGCATG
linear	col-179	TGGCCTTTCTGAAGAGCT	CATGAACAGCAAGTTTGTGG
linear	cdc-42	CTGCTGGACAGGAAGATTACG	CTCGGACATTCTCGAATGAAG
linear	act-1	ACGACGAGTCCGGCCCATCC	GAAAGCTGGTGGTGACGATGGTT
linear	A-beta	GATGCAGAATTTCGACATGATTCAGG	TCAAGCAATGACAACTCCTCCC
PCR genotyping primers
RNA type	Mutant	5'-primer	3'-primer
linear	crh-1(syb385)	GATCAACGGGGATTTTGA	TCCAATTTCTAGGCGGAAAAC
linear	crh-1(syb2657)	ACAAACTCGTGTGAAGCTTTTGA	CTCTTTTAGAAGTGCACAGGGC
linear	col-49(syb8747)	TGTGCTACGGTTTCGTCAGA	AGGGTCTTGAAGGAGTCGCT
