## Supplemental Table 3 for "Loss of age-accumulated *crh-1* circRNAs ameliorate amyloid β-induced toxicity in a *C. elegans* model for Alzheimer’s disease"

### Sheet: lifespan
Table S3
Summary of lifespan experiments
Figure 1B (average of independent repeats)
Genotype	Strain	No. total	No. dead	Mean Lifespan (days ± SEM)	p-value* vs WT	p-value* vs GMC101	Temperature
wild-type	N2	360	211	10.19 ± 0.19		<0.0001	25℃
dvIs100[unc-54p::A-beta-1-42::unc-54 3'-UTR, mtl-2p::GFP]	GMC101	934	714	8.10 ± 0.08	<0.0001		25℃
crh-1(syb385); dvIs100[unc-54p::A-beta-1-42::unc-54 3'-UTR, mtl-2p::GFP]	VDL1300	449	279	9.71 ± 0.14	0.035	<0.0001	25℃
wild-type	N2	360	275	12.62 ± 0.30		0.6214	20℃
dvIs100[unc-54p::A-beta-1-42::unc-54 3'-UTR, mtl-2p::GFP]	GMC101	480	260	13.13 ± 0.21	0.6214		20℃
*p-values were calculated with the Mantel-Cox log rank test
